# CD3⁺CD4⁻CD8⁻ (Double-Negative) T-cells Provide Inflammatory Signals That Influence Myeloid Cells and Enhance Survival in Glioblastoma

**DOI:** 10.64898/2026.11.16.767095

**Authors:** Malcolm F. McDonald, Rajan Patel, Jack Tremblay, Khatri Latha, Yuhui Yang, Ashley Puentes, Arya Shetty, Yi-Cian Zheng, Victoria Soueng, Rouchen Du, Harrshavasan Congivaram, Hinda Najem, Eric A. Goethe, Rebecca Murdagh, Yeunjung Ko, Akdes Serin Harmanci, Benjamin Deneen, Jamie Anastas, Amy B. Heimberger, Ganesh Rao

## Abstract

Glioblastoma (GBM) remains resistant to immunotherapy, in part because of a profoundly immunosuppressive tumor microenvironment. While investigating the consequences of conventional T-cell depletion in a murine glioma model, we unexpectedly identified a population of double-negative T-cells (DNTs; CD3⁺CD4⁻CD8⁻) that persisted following combined depletion of CD4⁺ and CD8⁺ T-cells. DNT enrichment was associated with significantly prolonged survival and revealed a distinct inflammatory transcriptional program characterized by activation-associated gene expression. Single-cell transcriptomic analyses demonstrated extensive remodeling of the glioma myeloid compartment, including enrichment of inflammatory signaling pathways and reduced expression of immunosuppressive markers. In complementary human studies, unmodified healthy donor-derived DNTs suppressed glioma stem cell viability, enhanced macrophage phagocytic activity, and reduced expression of the inhibitory myeloid receptor LAIR1. Intracranial administration of these unmodified DNTs significantly prolonged survival compared with PanT cells in an orthotopic glioblastoma xenograft model.. Collectively, these findings identify DNTs as previously underappreciated regulators of glioblastoma immunity that exert antitumor effects through both direct tumor suppression and inflammatory remodeling of the glioma myeloid compartment. These results support further investigation of DNT-based cellular therapies for the treatment of glioblastoma.
