## Supplemental Table 1 for "CD3⁺CD4⁻CD8⁻ (Double-Negative) T-cells Provide Inflammatory Signals That Influence Myeloid Cells and Enhance Survival in Glioblastoma"

### Sheet: Sheet1
	Antibody	Vendor	Catalog	Lot
Human
	Spark PLUS UV395 — CD3	Biolegend	344873	B425486
	KIRAVIA BLUE 520 (AH) — CD4	Biolegend	344659	B385420
	APC (AH) — CD8	Biolegend	344721	B362209
	BV510 anti human - CD45	Biolegend	368525	B446009
	BV421 (AH) - CD25	Biolegend	302630	B456494
	PE/Fire 810 (AH)- TCR	Biolegend	331243	B434190
	BV785 (AH) - CD161	Biolegend	339930	B412267
	BV605 (AH) - TNF-α	Biolegend	502936	B452310
	PE-FOXP3	Biolegend	320007	B465890
Mouse
	Spark Blue 550 - CD3	Biolegend	100260	B427396
	BV650 - CD45	Biolegend	103151	B478377
	BV605 - CD8	Biolegend	100744	B384477
	BV510 - CD4	Biolegend	199449	B475612
	BV711 - CD25	Biolegend	102049	B381045
	Alexa Fluor 647 anti-mouse TCR γ/δ	Biolegend	118133	B413632
	Spark UV 387 anti-mouse NK-1.1	Biolegend	108771	B482051
	FITC anti-mouse TNF-α	Biolegend	506304	B453677
