## Supplemental Table 2 for "CD3⁺CD4⁻CD8⁻ (Double-Negative) T-cells Provide Inflammatory Signals That Influence Myeloid Cells and Enhance Survival in Glioblastoma"

### Sheet: Sheet1
	Antibody	Vendor	Catalog	Dilution
	TOX	Abcam	Ab237009	1/100
	IL7R	ThermoFisher	14-1271-82	1/100
	CCR2	Novus Biologicals	NBP1-48338	1/100
	FABP5	Proteintech	12348-1-AP	1/500
	LAMP1	Cell Signaling	9091S	1/400
	CTLA4	Abcam	Ab237712	1/100
	CD44	Abcam	Ab189524	1/4000
	CD204	Affinity Biosciences	DF6694	1/1000
	CD31	Abcam	Ab225883	1/1500
	CD8	Cell Signaling	98941	1/500
	CD4	Abcam	Ab183685	1/500
	P2RY12	Cell Signaling	69766	1/1000
	TNFA	Abcam	Ab1793	1/100
	GPNMB	Proteintech	66926-1-Ig	1/500
	FGL2	Novus Biologicals	H00010875-M01	1/500
	LAIR-1	Santa Cruz Biotechnology	Sc-398141	1/100
	CD3	Dako Aligent	M7254	1/50
	CD68	Santa Cruz Biotechnology	Sc-20060	1/200
	CD14	Abcam	Ab182032	1/200
	MHC II	Abcam	Ab23990	1/500
	ACTA2	Abcam	Ab7817A	1/1000
	GFAP	Sigma	MAB360	1/3000
